# Ant cuticular hydrocarbons are heritable and associated with variation in colony productivity

**DOI:** 10.1101/819870

**Authors:** Justin Walsh, Luigi Pontieri, Patrizia d’Ettorre, Timothy A. Linksvayer

## Abstract

In social insects, cuticular hydrocarbons function in nestmate recognition and also provide a waxy barrier against desiccation, but basic evolutionary genetic features, including the heritability of hydrocarbon profiles and how they are shaped by natural selection are largely unknown. We used a new pharaoh ant (*Monomorium pharaonis*) laboratory mapping population to estimate the heritability of individual cuticular hydrocarbons, genetic correlations between hydrocarbons, and fitness consequences of phenotypic variation in the hydrocarbons. Individual hydrocarbons had low to moderate estimated heritability, indicating that some compounds provide more information about genetic relatedness and can also better respond to natural selection. Strong genetic correlations between compounds are likely to constrain independent evolutionary trajectories, which is expected given that many hydrocarbons share biosynthetic pathways. Variation in cuticular hydrocarbons was associated with variation in colony productivity, with some hydrocarbons experiencing strong directional selection. Altogether, our study builds on our knowledge of the genetic architecture of the social insect hydrocarbon profile and demonstrates that hydrocarbon variation is shaped by natural selection.
