## Supplemental table 2 for "Ant cuticular hydrocarbons are heritable and associated with variation in colony productivity"

### Sheet: Results Selection
Peak	Compound	Fitness	Linear selection gradient			Quadratic selection gradient
			estimate	Standard error	P-value	estimate	Standard error	P-value
1	x−C25:1	Sexual pupae	0.417886	0.107469	0.0014	0.174592	0.278302	0.3852
2.3	y−C25:1 + n-C25	Sexual pupae	0.358607	0.156226	0.064	0.0232229	0.766769	0.64
4	9-, 11-, 13−MeC25	Sexual pupae	0.307597	0.0972839	0.006	-0.0743441	0.247856	0.696
5	3−MeC25	Sexual pupae	0.0585579	0.264949	0.826	-1.10771	1.33387	0.39
6	n−C26	Sexual pupae	0.342329	0.122704	0.0064	-0.263846	0.407822	0.2606
7	3,11−diMeC25	Sexual pupae	0.350125	0.103211	0.006	-0.0709822	0.24998	0.822
8	x−C27:1	Sexual pupae	0.281013	0.0973451	0.014	-0.196228	0.20251	0.26
9	y−C27:1	Sexual pupae	-0.173727	0.130388	0.17	-0.123091	0.239014	0.458
10	n−C27	Sexual pupae	0.206582	0.167377	0.272	-0.474756	0.461019	0.108
11	9-, 11-, 13−MeC27	Sexual pupae	0.239848	0.100954	0.018	-0.0280596	0.24623	0.836
12	7−MeC27	Sexual pupae	0.156837	0.112458	0.11	0.024579	0.191021	0.478
13	5−MeC27	Sexual pupae	0.104803	0.114641	0.258	-0.0158401	0.179809	0.99
14	11,15−diMeC27	Sexual pupae	0.230119	0.097429	0.034	0.0529471	0.131987	0.37
15	3−MeC27	Sexual pupae	0.0480527	0.0925621	0.602	-0.223175	0.16537	0.174
16	n−C28	Sexual pupae	0.214489	0.118868	0.084	-0.391671	0.323996	0.106
17	3,11−diMeC27	Sexual pupae	0.252208	0.0916083	0.006	-0.173003	0.229112	0.418
18	4−MeC28	Sexual pupae	-0.239956	0.136431	0.134	0.262251	0.3383	0.142
19	x−C29:1	Sexual pupae	0.269501	0.133237	0.008	-0.218919	0.670098	0.344
20	y−C29:1	Sexual pupae	-0.249149	0.102769	0.008	0.180589	0.243802	0.058
21	n−C29	Sexual pupae	0.11526	0.143589	0.414	-0.344981	0.434599	0.27
22	9-, 11-, 13-, 15−MeC29	Sexual pupae	0.335517	0.09525	0.002	-0.024722	0.181403	0.998
23	7−MeC29	Sexual pupae	0.389296	0.0918253	0.002	0.117177	0.207429	0.22
24	11,15−diMeC29	Sexual pupae	0.208108	0.100239	0.022	0.0431252	0.225307	0.686
25	7,11−diMeC29	Sexual pupae	-0.173424	0.20343	0.462	-0.418927	0.811214	0.41
26	3−MeC29	Sexual pupae	-0.267023	0.404287	0.718	0.0865139	2.12418	0.067
27.28	x−C31:1 + y−C31:1	Sexual pupae	0.116503	0.140069	0.34	-0.0211691	0.509891	0.91
29	n−C31	Sexual pupae	-0.0482937	0.109437	0.664	-0.183441	0.173863	0.214
30	11-, 13-, 15−MeC31	Sexual pupae	0.203844	0.112314	0.044	-0.139739	0.475143	0.588
31	7−MeC31	Sexual pupae	0.00742126	0.216263	0.896	0.195478	0.566607	0.06
32	11,15−diMeC31	Sexual pupae	0.12491	0.199242	0.362	0.0833366	0.753695	0.836
33	C33:1	Sexual pupae	-0.20627	0.106517	0.052	0.0425476	0.193562	0.376
34	11-, 13-, 15−MeC33	Sexual pupae	-0.192993	0.159897	0.378	-0.0139768	0.47448	0.972
1	x−C25:1	Worker pupae	0.169856	0.0771038	0.0548	0.0292214	0.20608	0.3718
2.3	y−C25:1 + n-C25	Worker pupae	0.0689664	0.0722221	0.234	-0.11765	0.105382	0.454
4	9-, 11-, 13−MeC25	Worker pupae	0.122523	0.0682567	0.126	0.0150423	0.101453	0.356
5	3−MeC25	Worker pupae	0.182816	0.100868	0.086	-0.231657	0.352888	0.058
6	n−C26	Worker pupae	0.00959669	0.0989364	0.976	0.120254	0.272202	0.598
7	3,11−diMeC25	Worker pupae	0.0894777	0.0734998	0.216	-0.0398239	0.155415	0.982
8	x−C27:1	Worker pupae	0.181722	0.071644	0.044	0.0327386	0.146126	0.992
9	y−C27:1	Worker pupae	-0.0729457	0.0798929	0.288	-0.152324	0.144609	0.184
10	n−C27	Worker pupae	0.0021921	0.0898599	0.892	-0.158926	0.225318	0.158
11	9-, 11-, 13−MeC27	Worker pupae	0.108726	0.0715588	0.15	0.0118258	0.131804	0.418
12	7−MeC27	Worker pupae	0.215136	0.072089	0.004	0.0462843	0.0984057	0.24
13	5−MeC27	Worker pupae	-0.0197613	0.0727141	0.894	0.000401048	0.126907	0.436
14	11,15−diMeC27	Worker pupae	0.0625529	0.0651662	0.298	0.0920683	0.0959813	0.061
15	3−MeC27	Worker pupae	0.127458	0.0817865	0.17	-0.152164	0.140724	0.22
16	n−C28	Worker pupae	-0.0822228	0.107477	0.256	-0.180822	0.434891	0.166
17	3,11−diMeC27	Worker pupae	0.0704803	0.0618571	0.214	-0.0684794	0.1652	0.794
18	4−MeC28	Worker pupae	-0.209948	0.0630104	0	0.0439832	0.117185	0.624
19	x−C29:1	Worker pupae	0.0245735	0.0621959	0.678	0.00051397	0.110078	0.958
20	y−C29:1	Worker pupae	-0.243404	0.0656137	0	0.0629858	0.134867	0.07
21	n−C29	Worker pupae	-0.144308	0.0650997	0.04	-0.127932	0.123116	0.136
22	9-, 11-, 13-, 15−MeC29	Worker pupae	0.156916	0.0637923	0.018	-0.0274496	0.150119	0.97
23	7−MeC29	Worker pupae	0.228158	0.0588901	0	0.0521144	0.0762037	0.172
24	11,15−diMeC29	Worker pupae	0.116369	0.0679571	0.056	0.0132778	0.0819911	0.854
25	7,11−diMeC29	Worker pupae	-0.0333563	0.0890743	0.73	-0.0879639	0.275789	0.62
26	3−MeC29	Worker pupae	-0.425821	0.421321	0.004	-0.0153162	1.18531	0.82
27.28	x−C31:1 + y−C31:1	Worker pupae	-0.0399641	0.0675355	0.612	-0.0735024	0.106288	0.426
29	n−C31	Worker pupae	-0.245605	0.0690342	0.002	0.00170913	0.140154	0.794
30	11-, 13-, 15−MeC31	Worker pupae	0.0383527	0.0702551	0.354	-0.0648696	0.100239	0.4
31	7−MeC31	Worker pupae	0.0321713	0.0762294	0.582	0.00106737	0.10784	0.104
32	11,15−diMeC31	Worker pupae	0.0715848	0.0920706	0.254	-0.104776	0.116466	0.232
33	C33:1	Worker pupae	-0.0839529	0.0773042	0.366	0.0540245	0.138675	0.374
34	11-, 13-, 15−MeC33	Worker pupae	-0.0814681	0.0965761	0.356	0.00666008	0.358228	0.336
